# Glycolysis downregulation is a hallmark of HIV-1 latency and sensitizes infected cells to oxidative stress

**DOI:** 10.1101/2020.12.30.424810

**Authors:** Iart Luca Shytaj, Francesco Andrea Procopio, Mohammad Tarek, Irene Carlon-Andres, Hsin-Yao Tang, Aaron R. Goldman, MohamedHusen Munshi, Mattia Forcato, Konstantin Leskov, Fengchun Ye, Bojana Lucic, Nicolly Cruz, Amit Singh, Silvio Bicciato, Sergi Padilla-Parra, Marina Lusic, Ricardo Sobhie Diaz, David Alvarez-Carbonell, Andrea Savarino

**Author notes:** Equal contribution (David Alvarez-Carbonell, Andrea Savarino).

## Abstract

HIV-1 infects lymphoid and myeloid cells, which can harbor a latent proviral reservoir responsible for maintaining lifelong infection. Glycolytic metabolism has been identified as a determinant of susceptibility to HIV-1 infection, but its role in the development and maintenance of HIV-1 latency has not been elucidated. By combining transcriptomic, proteomic and metabolomic analysis, we here show that transition to latent HIV-1 infection downregulates glycolysis, while viral reactivation by conventional stimuli reverts this effect. Decreased glycolytic output in latently infected cells is associated with downregulation of NAD^+^/NADH. Consequently, infected cells rely on the parallel pentose phosphate pathway and its main product, the antioxidant NADPH, fueling antioxidant pathways maintaining HIV-1 latency. Of note, blocking NADPH downstream effectors, thioredoxin and glutathione, favors HIV-1 reactivation from latency in lymphoid and myeloid cellular models. This provides a “shock and kill effect” decreasing proviral DNA in cells from people-living-with-HIV/AIDS. Overall, our data show that downmodulation of glycolysis is a metabolic signature of HIV-1 latency that can be exploited to target latently infected cells with eradication strategies.
