## Additional File 1 for "Glycolysis downregulation is a hallmark of HIV-1 latency and sensitizes infected cells to oxidative stress"

### Sheet: GSEA Infected_vs_Mock
	Reactome								Biocarta
	Gene set	NES	FDR q-value		Gene set	NES	FDR q-value		Gene set	NES	FDR q-value		Gene set	NES	FDR q-value
	Activated in infected				Activated in Mock				Activated in infected				Activated in Mock
	CELL CYCLE	8.90836	0		3 UTR MEDIATED TRANSLATIONAL REGULATION	-5.75419	0		PROTEASOME PATHWAY	4.67467	0		IL10 PATHWAY	-2.7605	0.00135254
	CELL CYCLE MITOTIC	8.58291	0		PEPTIDE CHAIN ELONGATION	-5.5388	0		CELLCYCLE PATHWAY	3.39126	0		PDGF PATHWAY	-2.36318	0.0115937
	DNA REPLICATION	8.446	0		TRANSLATION	-5.39752	0		CASPASE PATHWAY	3.1562	0		EGF PATHWAY	-2.36412	0.0173905
	IMMUNE SYSTEM	8.03542	0		SRP DEPENDENT COTRANSLATIONAL PROTEIN TARGETING TO MEMBRANE	-4.97363	0		MCM PATHWAY	2.91598	0		TCRA PATHWAY	-2.14785	0.0322977
	MITOTIC M M G1 PHASES	7.69517	0		NONSENSE MEDIATED DECAY ENHANCED BY THE EXON JUNCTION COMPLEX	-4.84097	0		HIVNEF PATHWAY	2.71856	0.000509133		RELA PATHWAY	-2.04724	0.0335868
	HIV INFECTION	7.1534	0		INFLUENZA VIRAL RNA TRANSCRIPTION AND REPLICATION	-4.76246	0		FAS PATHWAY	2.50754	0.00183443		IL7 PATHWAY	-2.08512	0.0347351
	S PHASE	7.01497	0		INFLUENZA LIFE CYCLE	-3.7881	0		RANMS PATHWAY	2.5342	0.00190169		IL2 PATHWAY	-2.10078	0.0365203
	SYNTHESIS OF DNA	6.9949	0		ACTIVATION OF THE MRNA UPON BINDING OF THE CAP BINDING COMPLEX AND EIFS AND SUBSEQUENT BINDING TO 43S	-3.7809	0		ATRBRCA PATHWAY	2.54413	0.00217336		TCAPOPTOSIS PATHWAY	-2.0525	0.0365439
	MITOTIC G1 G1 S PHASES	6.83936	0		FORMATION OF THE TERNARY COMPLEX AND SUBSEQUENTLY THE 43S COMPLEX	-3.53638	0		FCER1 PATHWAY	2.58481	0.00231123		TCR PATHWAY	-2.14914	0.0402018
	ADAPTIVE IMMUNE SYSTEM	6.76341	0		OLFACTORY SIGNALING PATHWAY	-3.18531	0		BCELLSURVIVAL PATHWAY	2.34106	0.00634451		GLYCOLYSIS PATHWAY	-1.97864	0.0457391
	MRNA PROCESSING	6.70824	0		GENERIC TRANSCRIPTION PATHWAY	-3.17153	0		G1 PATHWAY	2.3477	0.00652432
	G1 S TRANSITION	6.55718	0		GPCR DOWNSTREAM SIGNALING	-2.71643	0.000574778		PGC1A PATHWAY	2.36844	0.00677891
	HOST INTERACTIONS OF HIV FACTORS	6.48738	0		TCR SIGNALING	-2.67743	0.000713328		MITOCHONDRIA PATHWAY	2.34825	0.00706802
	ORC1 REMOVAL FROM CHROMATIN	6.44076	0		GENERATION OF SECOND MESSENGER MOLECULES	-2.46335	0.00332257		RACCYCD PATHWAY	2.37044	0.00729771
	ASSEMBLY OF THE PRE REPLICATIVE COMPLEX	6.39364	0		GLYCOLYSIS	-2.38019	0.00553781		MAPK PATHWAY	2.30041	0.00760906
	M G1 TRANSITION	6.39319	0		BINDING AND ENTRY OF HIV VIRION	-2.1408	0.0266447		G2 PATHWAY	2.26594	0.00803849
	PROCESSING OF CAPPED INTRON CONTAINING PRE MRNA	6.30585	0		PROTEOLYTIC CLEAVAGE OF SNARE COMPLEX PROTEINS	-2.0593	0.0439882		DNAFRAGMENT PATHWAY	2.26701	0.00841625
	TRANSCRIPTION	6.16186	0		HS GAG DEGRADATION	-2.04777	0.0445268		CHEMICAL PATHWAY	2.26789	0.00883436
	METABOLISM OF RNA	5.8747	0						BCR PATHWAY	2.27011	0.00923079
	INTERFERON SIGNALING	5.78532	0						HDAC PATHWAY	2.21809	0.00958811
	SIGNALING BY THE B CELL RECEPTOR BCR	5.76749	0						EIF2 PATHWAY	2.22228	0.00994612
	VIF MEDIATED DEGRADATION OF APOBEC3G	5.66922	0						NDKDYNAMIN PATHWAY	2.16663	0.0101862
	RNA POL II TRANSCRIPTION	5.64888	0						RHO PATHWAY	2.19247	0.0102061
	CYTOKINE SIGNALING IN IMMUNE SYSTEM	5.64448	0						MPR PATHWAY	2.18044	0.0105041
	SCFSKP2 MEDIATED DEGRADATION OF P27 P21	5.62326	0						MEF2D PATHWAY	2.16999	0.0105365
	CDT1 ASSOCIATION WITH THE CDC6 ORC ORIGIN COMPLEX	5.58754	0						SRCRPTP PATHWAY	2.17824	0.0106041
	CYCLIN E ASSOCIATED EVENTS DURING G1 S TRANSITION	5.57138	0						DEATH PATHWAY	2.13155	0.0114391
	CELL CYCLE CHECKPOINTS	5.55215	0						SET PATHWAY	2.12175	0.011579
	MRNA SPLICING	5.53399	0						SKP2E2F PATHWAY	2.0818	0.0147533
	CDK MEDIATED PHOSPHORYLATION AND REMOVAL OF CDC6	5.52661	0						TNFR1 PATHWAY	2.05626	0.0165814
	REGULATION OF MRNA STABILITY BY PROTEINS THAT BIND AU RICH ELEMENTS	5.50641	0						P35ALZHEIMERS PATHWAY	2.02912	0.01883
	ER PHAGOSOME PATHWAY	5.43562	0						PTDINS PATHWAY	2.02083	0.0193134
	REGULATION OF ORNITHINE DECARBOXYLASE ODC	5.42259	0						RNA PATHWAY	2.01274	0.0198669
	P53 DEPENDENT G1 DNA DAMAGE RESPONSE	5.42245	0						D4GDI PATHWAY	1.97429	0.0245054
	LATE PHASE OF HIV LIFE CYCLE	5.40682	0						P27 PATHWAY	1.95174	0.0270342
	DESTABILIZATION OF MRNA BY AUF1 HNRNP D0	5.37609	0						RB PATHWAY	1.9374	0.027232
	AUTODEGRADATION OF THE E3 UBIQUITIN LIGASE COP1	5.29257	0						ERK5 PATHWAY	1.92782	0.0272562
	P53 INDEPENDENT G1 S DNA DAMAGE CHECKPOINT	5.28662	0						PTC1 PATHWAY	1.94514	0.027457
	SCF BETA TRCP MEDIATED DEGRADATION OF EMI1	5.26362	0						MTOR PATHWAY	1.93836	0.0275073
	MITOTIC PROMETAPHASE	5.20245	0						P53HYPOXIA PATHWAY	1.92873	0.0278172
	ACTIVATION OF NF KAPPAB IN B CELLS	5.19514	0						VDR PATHWAY	1.87339	0.0356091
	HIV LIFE CYCLE	5.16951	0						AKAP95 PATHWAY	1.86884	0.0358408
	DOWNSTREAM SIGNALING EVENTS OF B CELL RECEPTOR BCR	5.09865	0						CYTOKINE PATHWAY	1.87372	0.0363811
	REGULATION OF MITOTIC CELL CYCLE	5.07449	0						MCALPAIN PATHWAY	1.86006	0.0366532
	CROSS PRESENTATION OF SOLUBLE EXOGENOUS ANTIGENS ENDOSOMES	5.02304	0						NFAT PATHWAY	1.8552	0.0367668
	ANTIVIRAL MECHANISM BY IFN STIMULATED GENES	4.97692	0						ETC PATHWAY	1.85086	0.0370694
	APOPTOSIS	4.93971	0						GCR PATHWAY	1.84057	0.0390463
	ANTIGEN PROCESSING CROSS PRESENTATION	4.93399	0						CARM ER PATHWAY	1.82242	0.042433
	APC C CDH1 MEDIATED DEGRADATION OF CDC20 AND OTHER APC C CDH1 TARGETED PROTEINS IN LATE MITOSIS EARLY G1	4.87865	0						FMLP PATHWAY	1.80805	0.0433721
	REGULATION OF APOPTOSIS	4.83651	0						EIF PATHWAY	1.81413	0.0435134
	SIGNALING BY WNT	4.81642	0						IL3 PATHWAY	1.80978	0.0437113
	METABOLISM OF PROTEINS	4.80069	0						BLYMPHOCYTE PATHWAY	1.78822	0.0472461
	CLASS I MHC MEDIATED ANTIGEN PROCESSING PRESENTATION	4.79481	0
	AUTODEGRADATION OF CDH1 BY CDH1 APC C	4.69902	0
	APC C CDC20 MEDIATED DEGRADATION OF MITOTIC PROTEINS	4.65022	0
	METABOLISM OF MRNA	4.61875	0
	ANTIGEN PROCESSING UBIQUITINATION PROTEASOME DEGRADATION	4.6105	0
	TRANSPORT OF MATURE TRANSCRIPT TO CYTOPLASM	4.5929	0
	RNA POL I RNA POL III AND MITOCHONDRIAL TRANSCRIPTION	4.36251	0
	FORMATION OF RNA POL II ELONGATION COMPLEX	4.33093	0
	METABOLISM OF NON CODING RNA	4.3006	0
	DNA REPAIR	4.19776	0
	UNFOLDED PROTEIN RESPONSE	4.18999	0
	TRANSPORT OF MATURE MRNA DERIVED FROM AN INTRONLESS TRANSCRIPT	4.15461	0
	RNA POL II PRE TRANSCRIPTION EVENTS	4.15296	0
	CLEAVAGE OF GROWING TRANSCRIPT IN THE TERMINATION REGION	4.0903	0
	FORMATION OF THE HIV1 EARLY ELONGATION COMPLEX	4.02308	0
	CHROMOSOME MAINTENANCE	4.02017	0
	MITOTIC G2 G2 M PHASES	3.98689	0
	TCA CYCLE AND RESPIRATORY ELECTRON TRANSPORT	3.93757	0
	RESPIRATORY ELECTRON TRANSPORT ATP SYNTHESIS BY CHEMIOSMOTIC COUPLING AND HEAT PRODUCTION BY UNCOUPLING PROTEINS	3.88635	0
	RESPIRATORY ELECTRON TRANSPORT	3.84632	0
	METABOLISM OF AMINO ACIDS AND DERIVATIVES	3.82402	0
	DIABETES PATHWAYS	3.82049	0
	DNA STRAND ELONGATION	3.77166	0
	MITOCHONDRIAL PROTEIN IMPORT	3.7466	0
	MRNA CAPPING	3.72767	0
	NEP NS2 INTERACTS WITH THE CELLULAR EXPORT MACHINERY	3.65877	0
	TRANSPORT OF RIBONUCLEOPROTEINS INTO THE HOST NUCLEUS	3.64803	0
	INTERFERON ALPHA BETA SIGNALING	3.63576	0
	INTERACTIONS OF VPR WITH HOST CELLULAR PROTEINS	3.59899	0
	MRNA SPLICING MINOR PATHWAY	3.54224	0
	TRNA AMINOACYLATION	3.5349	0
	TRANSCRIPTION COUPLED NER TC NER	3.45449	0
	MHC CLASS II ANTIGEN PRESENTATION	3.44301	0
	MRNA 3 END PROCESSING	3.43117	0
	PROTEIN FOLDING	3.42573	0
	RECRUITMENT OF MITOTIC CENTROSOME PROTEINS AND COMPLEXES	3.40965	0
	ELONGATION ARREST AND RECOVERY	3.40409	0
	PROCESSING OF CAPPED INTRONLESS PRE MRNA	3.39736	0
	MICRORNA MIRNA BIOGENESIS	3.37754	0
	ACTIVATION OF THE PRE REPLICATIVE COMPLEX	3.36493	0
	CHOLESTEROL BIOSYNTHESIS	3.32391	0
	SIGNALLING BY NGF	3.30168	0
	ABORTIVE ELONGATION OF HIV1 TRANSCRIPT IN THE ABSENCE OF TAT	3.27423	0
	RNA POL II TRANSCRIPTION PRE INITIATION AND PROMOTER OPENING	3.27147	0
	RNA POL III TRANSCRIPTION	3.25334	0
	NUCLEOTIDE EXCISION REPAIR	3.22723	0
	ACTIVATION OF CHAPERONE GENES BY XBP1S	3.22536	0
	EXTENSION OF TELOMERES	3.21683	0
	INTRINSIC PATHWAY FOR APOPTOSIS	3.21659	0
	RNA POL III TRANSCRIPTION INITIATION FROM TYPE 3 PROMOTER	3.20854	0
	RNA POL I TRANSCRIPTION	3.2083	0
	RNA POL III TRANSCRIPTION INITIATION FROM TYPE 2 PROMOTER	3.1828	0
	PREFOLDIN MEDIATED TRANSFER OF SUBSTRATE TO CCT TRIC	3.15641	0
	ACTIVATION OF ATR IN RESPONSE TO REPLICATION STRESS	3.14608	0
	REGULATION OF GLUCOKINASE BY GLUCOKINASE REGULATORY PROTEIN	3.14277	0
	LOSS OF NLP FROM MITOTIC CENTROSOMES	3.13596	0
	TELOMERE MAINTENANCE	3.12057	0
	REGULATORY RNA PATHWAYS	3.08563	0
	CYTOSOLIC TRNA AMINOACYLATION	3.07884	0
	G0 AND EARLY G1	3.06198	0
	E2F MEDIATED REGULATION OF DNA REPLICATION	3.0359	0
	SIGNALING BY EGFR IN CANCER	3.03464	0
	MEIOSIS	3.01463	0
	RNA POL III TRANSCRIPTION TERMINATION	3.00138	0
	RNA POL III CHAIN ELONGATION	2.98795	0
	UNWINDING OF DNA	2.90499	2.23822e-05
	ASSOCIATION OF TRIC CCT WITH TARGET PROTEINS DURING BIOSYNTHESIS	2.922	2.25703e-05
	G2 M CHECKPOINTS	2.94666	2.27616e-05
	ANTIGEN ACTIVATES B CELL RECEPTOR LEADING TO GENERATION OF SECOND MESSENGERS	2.83387	3.24368e-05
	INTERFERON GAMMA SIGNALING	2.86051	3.26984e-05
	METABOLISM OF LIPIDS AND LIPOPROTEINS	2.8752	3.29642e-05
	AMINO ACID SYNTHESIS AND INTERCONVERSION TRANSAMINATION	2.87778	3.32344e-05
	MEMBRANE TRAFFICKING	2.87862	3.35091e-05
	FORMATION OF TUBULIN FOLDING INTERMEDIATES BY CCT TRIC	2.8082	5.45812e-05
	RNA POL I TRANSCRIPTION TERMINATION	2.76803	6.53931e-05
	DEPOSITION OF NEW CENPA CONTAINING NUCLEOSOMES AT THE CENTROMERE	2.7561	8.68857e-05
	MEIOTIC RECOMBINATION	2.709	0.000107214
	PROCESSING OF INTRONLESS PRE MRNAS	2.7252	0.000108045
	ASPARAGINE N LINKED GLYCOSYLATION	2.68303	0.000114381
	NGF SIGNALLING VIA TRKA FROM THE PLASMA MEMBRANE	2.69776	0.000115241
	IMMUNOREGULATORY INTERACTIONS BETWEEN A LYMPHOID AND A NON LYMPHOID CELL	2.6991	0.000116114
	RNA POL I TRANSCRIPTION INITIATION	2.70309	0.000117001
	G1 PHASE	2.68086	0.000123382
	FORMATION OF TRANSCRIPTION COUPLED NER TC NER REPAIR COMPLEX	2.67064	0.000132814
	GLOBAL GENOMIC NER GG NER	2.65305	0.000162236
	GLUCOSE TRANSPORT	2.63643	0.000200916
	LAGGING STRAND SYNTHESIS	2.62131	0.000267275
	REPAIR SYNTHESIS FOR GAP FILLING BY DNA POL IN TC NER	2.61852	0.000274917
	VITAMIN B5 PANTOTHENATE METABOLISM	2.60539	0.000283583
	G1 S SPECIFIC TRANSCRIPTION	2.56121	0.000369659
	VIRAL MESSENGER RNA SYNTHESIS	2.53407	0.000433862
	BIOSYNTHESIS OF THE N GLYCAN PRECURSOR DOLICHOL LIPID LINKED OLIGOSACCHARIDE LLO AND TRANSFER TO A NASCENT PROTEIN	2.52699	0.000447074
	PERK REGULATED GENE EXPRESSION	2.52725	0.000450178
	ACTIVATION OF BH3 ONLY PROTEINS	2.50402	0.000539723
	SIGNALING BY SCF KIT	2.49514	0.000563782
	DESTABILIZATION OF MRNA BY KSRP	2.48913	0.000577661
	SLBP DEPENDENT PROCESSING OF REPLICATION DEPENDENT HISTONE PRE MRNAS	2.48674	0.000582363
	SIGNALING BY ILS	2.47815	0.000613889
	TOLL RECEPTOR CASCADES	2.46633	0.000664113
	NUCLEOTIDE BINDING DOMAIN LEUCINE RICH REPEAT CONTAINING RECEPTOR NLR SIGNALING PATHWAYS	2.4613	0.000674098
	SIGNALING BY ERBB2	2.46132	0.000678533
	MRNA DECAY BY 3 TO 5 EXORIBONUCLEASE	2.45384	0.00070566
	TRAF3 DEPENDENT IRF ACTIVATION PATHWAY	2.45017	0.000709709
	CYCLIN A B1 ASSOCIATED EVENTS DURING G2 M TRANSITION	2.44162	0.000749176
	POL SWITCHING	2.43003	0.000850878
	FACTORS INVOLVED IN MEGAKARYOCYTE DEVELOPMENT AND PLATELET PRODUCTION	2.41964	0.000934044
	TRIGLYCERIDE BIOSYNTHESIS	2.40076	0.00101446
	POST TRANSLATIONAL PROTEIN MODIFICATION	2.3684	0.00136275
	METABOLISM OF CARBOHYDRATES	2.36278	0.00138802
	NEGATIVE REGULATORS OF RIG I MDA5 SIGNALING	2.36075	0.00140472
	DEADENYLATION DEPENDENT MRNA DECAY	2.33545	0.0016437
	HEMOSTASIS	2.30115	0.00211406
	DARPP 32 EVENTS	2.29798	0.002135
	MITOCHONDRIAL TRNA AMINOACYLATION	2.29516	0.00214688
	FATTY ACID TRIACYLGLYCEROL AND KETONE BODY METABOLISM	2.2931	0.00215865
	DOUBLE STRAND BREAK REPAIR	2.2895	0.00219621
	RECYCLING PATHWAY OF L1	2.28637	0.00223156
	CITRIC ACID CYCLE TCA CYCLE	2.27956	0.00232989
	PURINE RIBONUCLEOSIDE MONOPHOSPHATE BIOSYNTHESIS	2.27827	0.00235707
	MEIOTIC SYNAPSIS	2.26094	0.0027028
	GAB1 SIGNALOSOME	2.24457	0.00297332
	INNATE IMMUNE SYSTEM	2.2456	0.00299051
	NRAGE SIGNALS DEATH THROUGH JNK	2.22761	0.00342874
	ACTIVATION OF GENES BY ATF4	2.22014	0.00357477
	DOWNSTREAM SIGNAL TRANSDUCTION	2.21766	0.00360837
	REMOVAL OF THE FLAP INTERMEDIATE FROM THE C STRAND	2.17375	0.00480773
	DESTABILIZATION OF MRNA BY TRISTETRAPROLIN TTP	2.1665	0.00498973
	TRAF6 MEDIATED IRF7 ACTIVATION IN TLR7 8 OR 9 SIGNALING	2.16476	0.00500079
	RNA POL I PROMOTER OPENING	2.14353	0.00560651
	P75 NTR RECEPTOR MEDIATED SIGNALLING	2.13906	0.00569816
	SIGNALING BY FGFR	2.12717	0.00603141
	PROCESSIVE SYNTHESIS ON THE LAGGING STRAND	2.12311	0.00622002
	SHC1 EVENTS IN EGFR SIGNALING	2.12186	0.00628452
	CD28 CO STIMULATION	2.11559	0.00663573
	NOD1 2 SIGNALING PATHWAY	2.1005	0.00722692
	TRIF MEDIATED TLR3 SIGNALING	2.09812	0.00729765
	DESTABILIZATION OF MRNA BY BRF1	2.09547	0.00737769
	FANCONI ANEMIA PATHWAY	2.08793	0.00768324
	TRANS GOLGI NETWORK VESICLE BUDDING	2.04351	0.0101268
	OPIOID SIGNALLING	2.0362	0.0105888
	COSTIMULATION BY THE CD28 FAMILY	2.02558	0.0112021
	RIG I MDA5 MEDIATED INDUCTION OF IFN ALPHA BETA PATHWAYS	2.02132	0.0114668
	NFKB ACTIVATION THROUGH FADD RIP1 PATHWAY MEDIATED BY CASPASE 8 AND10	2.00278	0.0126965
	IL 2 SIGNALING	1.98593	0.0138765
	ACTIVATED TLR4 SIGNALLING	1.97924	0.0142542
	ACTIVATION OF CHAPERONES BY ATF6 ALPHA	1.97932	0.0143124
	PRE NOTCH EXPRESSION AND PROCESSING	1.97336	0.0146536
	SIGNALING BY FGFR IN DISEASE	1.96893	0.0150095
	METABOLISM OF NUCLEOTIDES	1.95633	0.0159757
	PI METABOLISM	1.95234	0.0161984
	CHEMOKINE RECEPTORS BIND CHEMOKINES	1.95282	0.0162315
	CDC6 ASSOCIATION WITH THE ORC ORIGIN COMPLEX	1.94638	0.0165931
	IL RECEPTOR SHC SIGNALING	1.9378	0.0172488
	NEF MEDIATES DOWN MODULATION OF CELL SURFACE RECEPTORS BY RECRUITING THEM TO CLATHRIN ADAPTERS	1.93483	0.0175346
	LYSOSOME VESICLE BIOGENESIS	1.92554	0.0184187
	SIGNALLING TO RAS	1.91501	0.0194245
	SOS MEDIATED SIGNALLING	1.90537	0.0204106
	SIGNALING BY GPCR	1.90159	0.0207135
	RESOLUTION OF AP SITES VIA THE MULTIPLE NUCLEOTIDE PATCH REPLACEMENT PATHWAY	1.89912	0.020973
	APOPTOSIS INDUCED DNA FRAGMENTATION	1.8958	0.0212135
	PIP3 ACTIVATES AKT SIGNALING	1.89482	0.0212819
	GOLGI ASSOCIATED VESICLE BIOGENESIS	1.89411	0.0212869
	SLC MEDIATED TRANSMEMBRANE TRANSPORT	1.8905	0.0215878
	IL 3 5 AND GM CSF SIGNALING	1.88855	0.0217124
	TRANSPORT OF INORGANIC CATIONS ANIONS AND AMINO ACIDS OLIGOPEPTIDES	1.87993	0.0227184
	SHC MEDIATED SIGNALLING	1.87849	0.0228357
	CELL DEATH SIGNALLING VIA NRAGE NRIF AND NADE	1.86811	0.0239834
	DOWNSTREAM SIGNALING OF ACTIVATED FGFR	1.86512	0.0243363
	SYNTHESIS OF PA	1.86322	0.0245036
	THE NLRP3 INFLAMMASOME	1.84448	0.0266893
	TRAF6 MEDIATED INDUCTION OF NFKB AND MAP KINASES UPON TLR7 8 OR 9 ACTIVATION	1.83991	0.0271955
	ENDOSOMAL SORTING COMPLEX REQUIRED FOR TRANSPORT ESCRT	1.82426	0.0295008
	ACETYLCHOLINE BINDING AND DOWNSTREAM EVENTS	1.81337	0.0312482
	SIGNALING BY PDGF	1.80519	0.0325218
	MRNA DECAY BY 5 TO 3 EXORIBONUCLEASE	1.79694	0.0336067
	SIGNALING BY ERBB4	1.79112	0.0344033
	TRAF6 MEDIATED NFKB ACTIVATION	1.78889	0.0344736
	PHOSPHOLIPID METABOLISM	1.79153	0.0344868
	PEROXISOMAL LIPID METABOLISM	1.7895	0.0345377
	DEVELOPMENTAL BIOLOGY	1.78766	0.0345736
	EGFR DOWNREGULATION	1.78036	0.0357991
	GAP JUNCTION TRAFFICKING	1.77774	0.0362431
	PACKAGING OF TELOMERE ENDS	1.77095	0.0373454
	GLUCURONIDATION	1.76555	0.0382725
	G ALPHA1213 SIGNALLING EVENTS	1.76067	0.0391873
	P38MAPK EVENTS	1.75523	0.0400279
	HOMOLOGOUS RECOMBINATION REPAIR OF REPLICATION INDEPENDENT DOUBLE STRAND BREAKS	1.75529	0.0401725
	ASSOCIATION OF LICENSING FACTORS WITH THE PRE REPLICATIVE COMPLEX	1.74852	0.0412964
	TETRAHYDROBIOPTERIN BH4 SYNTHESIS RECYCLING SALVAGE AND REGULATION	1.74743	0.0413548
	CELL CELL JUNCTION ORGANIZATION	1.7452	0.0416636
	INTEGRIN CELL SURFACE INTERACTIONS	1.74449	0.0416636
	SPRY REGULATION OF FGF SIGNALING	1.74075	0.042233
	FORMATION OF INCISION COMPLEX IN GG NER	1.74089	0.0423776
	INTEGRIN ALPHAIIB BETA3 SIGNALING	1.73819	0.0426145
	FATTY ACYL COA BIOSYNTHESIS	1.73701	0.0426619
	SHC1 EVENTS IN ERBB4 SIGNALING	1.73413	0.0430227
	AMYLOIDS	1.7245	0.0449836
	TRANSMEMBRANE TRANSPORT OF SMALL MOLECULES	1.72194	0.045131
	ENOS ACTIVATION AND REGULATION	1.72078	0.0452221
	EXTRACELLULAR MATRIX ORGANIZATION	1.72223	0.045268
	MAP KINASE ACTIVATION IN TLR CASCADE	1.71738	0.0458324
	SYNTHESIS OF SUBSTRATES IN N GLYCAN BIOSYTHESIS	1.70796	0.0479748
	SIGNALLING TO ERKS	1.70116	0.0491682
	COPI MEDIATED TRANSPORT	1.70152	0.0492469
